# DNA methylation differences between the female and male X chromosomes in human brain

**DOI:** 10.1101/2024.04.16.589778

**Authors:** Robert Morgan, Eddie Loh, Devika Singh, Isabel Mendizabal, Soojin V. Yi

## Abstract

The mechanisms of X chromosome inactivation suggest fundamental epigenetic differences between the female and male X chromosomes. However, DNA methylation studies often exclude the X chromosomes. In addition, many previous studies relied on techniques that examine non-randomly selected subsets of positions such as array-based methods, rather than assessing the whole X chromosome. Consequently, our understanding of X chromosome DNA methylation lags behind that of autosomes. Here we addressed this gap of knowledge by studying X chromosome DNA methylation using 89 whole genome bisulfite sequencing (WGBS) maps from neurons and oligodendrocytes. Using this unbiased and comprehensive data, we show that DNA methylation of the female X chromosomes is globally reduced (hypomethylated) across the entire chromosome compared to the male X chromosomes and autosomes. On the other hand, the majority of X-linked promoters were more highly methylated (hypermethylated) in females compared to males, consistent with the role of DNA methylation in X chromosome inactivation and dosage compensation. Remarkably, hypermethylation of female X promoters was limited to a group of previously lowly methylated promoters. The other group of highly methylated promoters were both hyper- and hypo-methylated in females with no obvious association with gene expression. Therefore, X chromosome inactivation by DNA methylation was exclusive to a subset of promoters with distinctive epigenetic feature. Apart from this group of promoters, differentially methylated regions in the female and male X chromosomes were dominated by female hypomethylation. Our study furthers the understanding of X-chromosome dosage regulation by DNA methylation on the chromosomal level as well as on individual gene level.
