## Supplementary Table 1 for "DNA methylation differences between the female and male X chromosomes in human brain"

### Sheet: Sample_Mapping_Coverage_Stats
Sample	# RP_After_QC	Mapped_RP	Map_Efficiency	Deduplicated_Reads	Total RPM	Total_CpGs	CpGs_covered	Coverage	median_depth	mean_depth	max_depth
AN03398_Control_NeuN	775834071	577906655	0.744884	359380608	359.381	27852739	26404559	0.948006	28	28.4459	55501
AN03398_Control_Olig2	743776048	557079951	0.748989	463340519	463.341	27852739	26425686	0.948764	35	36.3652	64230
AN05483_Control_NeuN	751755448	582594375	0.774979	365457826	365.458	27852739	26379879	0.94712	28	28.968	60301
AN05483_Control_Olig2	743751684	572331407	0.769519	363461492	363.461	27852739	26381996	0.947196	29	29.4262	57832
AN09634_Schizo_NeuN	754454992	537755201	0.712773	424938309	424.938	27852739	26383932	0.947265	31	31.7537	76316
AN09634_Schizo_Olig2	707483880	504329523	0.712849	387646534	387.647	27852739	26311490	0.944664	26	27.4806	69305
AN10090_Control_NeuN	764050866	579627563	0.758624	328073774	328.074	27852739	26352520	0.946137	27	27.4126	52792
AN10090_Control_Olig2	707657915	467870784	0.661154	289190212	289.19	27852739	26323491	0.945095	20	21.8928	42084
AN15240_Control_NeuN	790839903	588073936	0.743607	322995054	322.995	27852739	26390440	0.947499	28	28.1142	62011
AN15240_Control_Olig2	747893619	554197871	0.741012	432341145	432.341	27852739	26435403	0.949113	37	36.5466	74175
AN16799_Control_NeuN	791938255	587134721	0.74139	395578262	395.578	27852739	26427623	0.948834	33	33.8062	69859
AN16799_Control_Olig2	777508127	574935922	0.73946	460565806	460.566	27852739	26447521	0.949548	40	39.93	79470
AN17799_Schizo_NeuN	737536946	554340654	0.751611	335618884	335.619	27852739	26374006	0.946909	27	27.5636	42685
AN17799_Schizo_Olig2	752275160	556739938	0.740075	299430357	299.43	27852739	26325719	0.945175	23	23.5819	31829
AN18099_Schizo_NeuN	734215993	484786175	0.660277	336823577	336.824	27852739	26304908	0.944428	23	24.0363	44980
AN18099_Schizo_Olig2	706165015	511238064	0.723964	409261641	409.262	27852739	26293532	0.94402	25	27.9566	56672
Miami0001_Control_NeuN	838308912	594144328	0.708742	319913843	319.914	27852739	26431026	0.948956	28	28.4596	69525
Miami0001_Control_Olig2	757393169	558119578	0.736895	446732959	446.733	27852739	26383845	0.947262	30	31.3568	82783
1505_Schizo_NeuN	643975485	412205921	0.640096	311908263	311.908	27852739	26333155	0.945442	23	23.995	61852
1505_Schizo_Olig2	642319610	431876304	0.67237	364425460	364.425	27852739	26329771	0.945321	26	27.6582	58728
1506_Schizo_NeuN	551972322	407529328	0.738315	302604117	302.604	27852739	26212701	0.941118	21	22.36	41429
1507_Schizo_NeuN	673277846	420451045	0.624484	249141448	249.141	27852739	26095133	0.936896	15	16.859	55635
1507_Schizo_Olig2	685231022	454860698	0.663806	394495448	394.495	27852739	26306013	0.944468	27	29.8726	76556
1508_Schizo_NeuN	513641006	383775865	0.747167	278785441	278.785	27852739	26251374	0.942506	20	21.218	36266
1508_Schizo_Olig2	662471234	474593575	0.716399	365920273	365.92	27852739	26307896	0.944535	28	27.8162	33565
1509_Schizo_NeuN	218309020	153763206	0.704337	147223790	147.224	27852739	25866772	0.928698	11	11.4557	45617
1510_Schizo_NeuN	685606329	481060782	0.701657	281525346	281.525	27852739	26285144	0.943718	21	21.9953	44977
1510_Schizo_Olig2	654850003	452305942	0.690702	317912518	317.913	27852739	26263708	0.942949	24	23.7666	31840
1511_Schizo_NeuN	587942750	435154648	0.740131	330420112	330.42	27852739	26264729	0.942985	22	24.6502	86282
1511_Schizo_Olig2	557072827	411742089	0.739117	290441305	290.441	27852739	26260594	0.942837	20	21.9998	65738
1512_Schizo_NeuN	694439439	448866885	0.646373	303983875	303.984	27852739	26319392	0.944948	22	23.457	59679
1512_Schizo_Olig2	647916641	422120180	0.651504	282351225	282.351	27852739	26255114	0.94264	19	20.3638	48970
1513_Schizo_NeuN	717450262	521143582	0.726383	371371650	371.372	27852739	26300083	0.944255	26	27.8462	60574
1513_Schizo_Olig2	702199098	496287379	0.706762	393187903	393.188	27852739	26350816	0.946076	27	28.2852	47597
1514_Schizo_NeuN	717374472	515879897	0.719122	395786237	395.786	27852739	26360010	0.946406	29	31.0006	69884
1514_Schizo_Olig2	687338322	475844907	0.692301	376539970	376.54	27852739	26370073	0.946768	31	31.0765	52113
1515_Schizo_NeuN	712658581	528991326	0.742279	405841432	405.841	27852739	26327747	0.945248	26	29.5871	74653
1515_Schizo_Olig2	708470025	505104022	0.71295	408785162	408.785	27852739	26280983	0.943569	26	27.7015	54240
1516_Schizo_NeuN	198508205	119165552	0.600305	115518838	115.519	27852739	25916247	0.930474	10	10.4857	30880
1517_Schizo_NeuN	719091662	560338770	0.779231	349830964	349.831	27852739	26242744	0.942196	24	25.4216	48330
1518_Schizo_NeuN	689407016	478396592	0.693925	346170367	346.17	27852739	26321854	0.945036	25	26.7023	81079
1518_Schizo_Olig2	700593129	495537053	0.707311	395259026	395.259	27852739	26327245	0.94523	27	28.383	73141
1519_Schizo_NeuN	231849157	166539474	0.71831	164015528	164.016	27852739	25905585	0.930091	12	13.0602	26340
1520_Schizo_Olig2	743229810	519416263	0.698864	429339478	429.339	27852739	26391546	0.947539	30	32.9133	38286
1521_Schizo_NeuN	617883416	445251293	0.720607	351291690	351.292	27852739	26245755	0.942304	23	24.8089	60908
1522_Schizo_NeuN	561035726	367535293	0.655101	289250687	289.251	27852739	26143748	0.938642	24	26.2868	31843
1523_Schizo_NeuN	597198430	391758383	0.655994	286393685	286.394	27852739	26294170	0.944043	21	21.7163	29015
1523_Schizo_Olig2	586047611	395040267	0.674075	282016157	282.016	27852739	26290311	0.943904	21	21.7908	24698
1524_Control_NeuN	520322334	324432729	0.623523	231344698	231.345	27852739	26239619	0.942084	18	18.3278	21564
1524_Control_Olig2	482862578	309664960	0.641311	217037151	217.037	27852739	26243215	0.942213	16	17.2106	25229
1525_Control_NeuN	667669941	479604928	0.718326	362638937	362.639	27852739	26325167	0.945155	26	27.3724	54690
1525_Control_Olig2	623723478	450975719	0.723038	394527902	394.528	27852739	26381338	0.947172	28	29.9999	54246
1527_Control_NeuN	697295940	486874734	0.698233	319083087	319.083	27852739	26361146	0.946447	25	25.9061	43884
1527_Control_Olig2	800984906	614200370	0.766806	460111383	460.111	27852739	26402303	0.947925	36	37.4004	46039
1531_Control_NeuN	866131644	537889763	0.621025	383479267	383.479	27852739	26021930	0.934268	25	24.772	28756
1532_Control_NeuN	704471188	478538660	0.679288	338404891	338.405	27852739	26402154	0.947919	26	27.0773	50616
1532_Control_Olig2	783432534	616026534	0.786317	437464396	437.464	27852739	26396631	0.947721	32	33.9213	58772
1533_Control_NeuN	210716958	155158343	0.736335	151501644	151.502	27852739	25891217	0.929575	11	11.9702	28155
1534_Control_NeuN	800792090	514150486	0.642052	344856935	344.857	27852739	25961421	0.932096	23	23.4972	15024
1535_Control_NeuN	230996539	169340800	0.733088	164837900	164.838	27852739	25941693	0.931388	15	15.3688	29056
1536_Control_NeuN	664054928	449589549	0.677037	296326443	296.326	27852739	26368686	0.946718	23	24.2134	33463
1536_Control_Olig2	534376312	392914651	0.735277	285736897	285.737	27852739	26264003	0.942959	19	21.1854	29363
1537_Control_NeuN	218156178	148991694	0.682959	141522440	141.522	27852739	25981227	0.932807	13	14.2235	12897
1538_Control_NeuN	691424805	462744345	0.669262	345158779	345.159	27852739	26346495	0.945921	25	26.0254	61875
1538_Control_Olig2	802610061	613980920	0.76498	391102631	391.103	27852739	26428190	0.948854	30	31.4907	65733
1539_Control_NeuN	683278935	444059871	0.649895	317571652	317.572	27852739	26380629	0.947147	23	24.2257	61291
1539_Control_Olig2	794149395	613500681	0.772526	407326679	407.327	27852739	26400466	0.947859	30	31.7092	65040
1541_Control_NeuN	706664776	469195761	0.663958	335158061	335.158	27852739	26063340	0.935755	11	11.7166	26248
1541_Control_Olig2	808166983	615387614	0.761461	412304913	412.305	27852739	26412312	0.948284	34	34.6608	66793
3545_Control_NeuN	758065767	527976274	0.696478	344633068	344.633	27852739	26385327	0.947315	26	27.6503	66634
3545_Control_Olig2	777940439	532529956	0.684538	407705907	407.706	27852739	26375203	0.946952	29	30.6296	59285
3586_Control_NeuN	790725114	571255096	0.722445	409989631	409.99	27852739	26381842	0.94719	29	31.382	56247
3586_Control_Olig2	763831689	549649651	0.719595	368311487	368.311	27852739	26377412	0.947031	26	28.2748	47801
3590_Control_NeuN	773758582	517820462	0.669227	337429654	337.43	27852739	26391400	0.947533	26	26.9954	22226
3590_Control_Olig2	685266449	455130949	0.664166	286699302	286.699	27852739	26367607	0.946679	23	23.7839	17793
3602_Control_NeuN	772199888	562085945	0.727902	371742785	371.743	27852739	26412158	0.948279	34	33.8873	62626
3602_Control_Olig2	743952080	559080812	0.751501	455966243	455.966	27852739	26378501	0.94707	34	36.0566	62441
3611_Control_NeuN	812778357	622833381	0.766302	401929414	401.929	27852739	26377550	0.947036	31	32.6724	62100
3611_Control_Olig2	742018697	557435417	0.751242	452019450	452.019	27852739	26405653	0.948045	36	36.7699	60990
4336_Schizo_NeuN	709302813	503896570	0.710411	325593772	325.594	27852739	26330962	0.945363	24	25.3139	46653
4336_Schizo_Olig2	655610456	464870792	0.709066	283958897	283.959	27852739	26319454	0.94495	20	21.6303	47027
4361_Schizo_NeuN	740441054	541006568	0.730654	317788663	317.789	27852739	26342252	0.945769	23	24.5374	50912
4361_Schizo_Olig2	718773637	505165386	0.702816	319268931	319.269	27852739	26361433	0.946457	26	26.8463	51282
4395_Schizo_NeuN	725534957	482547834	0.665092	284194692	284.195	27852739	26262513	0.942906	18	20.2538	42952
4395_Schizo_Olig2	730784082	490875566	0.671711	318188613	318.189	27852739	26364591	0.946571	25	26.0191	46582
4448_Schizo_NeuN	776184704	514839806	0.663295	380234095	380.234	27852739	26391559	0.947539	30	30.7202	40060
4448_Schizo_Olig2	736192992	498676251	0.677372	368557046	368.557	27852739	26366884	0.946653	27	28.9525	42299
4504_Schizo_NeuN	766248603	452974758	0.591159	187304782	187.305	27852739	26334432	0.945488	16	16.5231	26142
4504_Schizo_Olig2	759890187	566358725	0.745317	383095522	383.096	27852739	26387797	0.947404	32	32.1474	42080
4615_Control_NeuN	731389954	520400754	0.711523	355331990	355.332	27852739	26372081	0.94684	28	28.6533	56747
4615_Control_Olig2	771721464	600504183	0.778136	415078709	415.079	27852739	26370904	0.946798	32	32.9113	59022
4730_Schizo_NeuN	758927926	548546212	0.722791	441264339	441.264	27852739	26355169	0.946233	31	31.9062	57599
4730_Schizo_Olig2	654300054	477048905	0.729098	365997591	365.998	27852739	26266545	0.943051	25	25.4239	52065
4804_Schizo_NeuN	774313789	556952921	0.719286	422814319	422.814	27852739	26406916	0.94809	36	35.8885	52766
4804_Schizo_Olig2	755729273	560933732	0.742242	456391762	456.392	27852739	26404340	0.947998	38	38.4894	55545
